# Transition of *Staphylococcus aureus* tetracycline resistance plasmid pT181 from independent multicopy replicon to predominantly integrated chromosomal element over 65 years

**DOI:** 10.1101/2025.09.14.675889

**Authors:** Megan A. Phillips, Robert A. Petit, Daniel B. Weissman, Timothy D. Read

## Abstract

Mobile genetic elements (MGEs), including plasmids, phages and genome islands, are major sources of bacterial genetic diversity. The small plasmid pT181 confers tetracycline resistance in bacterial pathogen *Staphylococcus aureus* via an efflux pump, TetK. pT181 was one of the earliest sequenced *S. aureus* plasmids and has been isolated in both clinical and livestock-associated strains for decades, both as an independent replicon and integrated in the chromosome as part of staphylococcal cassette chromosome *mec* (SCC*mec*). Bacterial genome analysis tools and high-quality sequences with metadata are publicly available, but these resources remain underleveraged for examining historical data, especially when studying the spread of MGEs across a species and over time. Using publicly available reads and metadata, we explored the evolution of pT181 over nearly seven decades of samples to identify temporal trends in sequence evolution, copy number changes, and spread across *S. aureus* and beyond. pT181 was prevalent across *S. aureus* (found in 9.5% of 83,366 genomes tested), with a conserved sequence outside of three hypervariable regions. The history of pT181 since 1954 was characterized by spread across strains, significant variation in plasmid copy number of the independent replicon, and increasing frequency of integration of the plasmid into the *S. aureus* chromosome. We identified multiple chromosomal integration locations of the plasmid, including outside of the previously characterized SCC*mec*. We found that pT181 was transferred across *Staphylococcaceae* and into a Gram-negative species. The repeated integration of pT181 into the chromosome may indicate coevolution of the plasmid and the host, potentially to facilitate increased antibiotic resistance.
