## Supplemental File 1 for "Transition of *Staphylococcus aureus* tetracycline resistance plasmid pT181 from independent multicopy replicon to predominantly integrated chromosomal element over 65 years"

CP025250.1	Staphylococcus argenteus
CP094716.1	Staphylococcus pasteuri
AJ888003.1	Mammaliicoccus lentus
CP016075.1	Staphylococcus pseudintermedius
OL880245.1	Staphylococcus hemolyticus
CP029708.1	Pseudomonas aeruginosa
HG813243.1	Staphylococcus epidermidis
CP118804.1	Mammaliicoccus lentus
KF290957.1	Staphylococcus epidermidis
CP118829.1	Staphylococcus epidermidis
AE015930.1	Staphylococcus epidermidis
CP031268.1	Staphylococcus warneri
MN612109.1	Staphylococcus pseudintermedius
CP118781.1	Staphylococcus epidermidis
CP128253.1	Staphylococcus pseudintermedius
MW364977.1	Staphylococcus epidermidis
MW364985.1	Staphylococcus epidermidis
MH068822.1	Staphylococcus argenteus
CP084438.1	Staphylococcus lugdunensis
CP118854.1	Mammaliicoccus lentus
CP033733.1	Staphylococcus hominis
CP069487.1	Mammaliicoccus vitulinus
CP065654.1	Staphylococcus epidermidis
CP132558.1	Staphylococcus saprophyticus
CP118975.1	Mammaliicoccus vitulinus
CP092479.1	Staphylococcus haemolyticus
CP068062.1	Mammaliicoccus vitulinus
CP094727.1	Staphylococcus epidermidis
MF445422.1	Staphylococcus saprophyticus
CP094735.1	Staphylococcus delphini
CP118855.1	Mammaliicoccus lentus
CP033814.1	Staphylococcus haemolyticus
CP102566.2	Staphylococcus epidermidis
CP043847.1	Staphylococcus epidermidis
CP118815.1	Staphylococcus epidermidis
CP054447.1	Staphylococcus saprophyticus
CP051150.1	Staphylococcus pseudintermedius
CP068480.1	Mammaliicoccus vitulinus
CP043792.1	Staphylococcus epidermidis
CP118840.1	Mammaliicoccus lentus
CP053472.1	Staphylococcus warneri
CP121503.1	Staphylococcus epidermidis
CP025031.1	Staphylococcus haemolyticus
CP038249.1	Staphylococcus warneri
CP132560.1	Staphylococcus saprophyticus
CP024440.1	Staphylococcus epidermidis
CP094699.1	Staphylococcus simulans
CP121529.1	Staphylococcus epidermidis
CP043841.1	Staphylococcus epidermidis
KM369884.1	Staphylococcus haemolyticus
CP118834.1	Staphylococcus epidermidis
CP068218.1	Staphylococcus pasteuri
CP118779.1	Mammaliicoccus lentus
CP043801.1	Staphylococcus epidermidis
CP095090.1	Staphylococcus epidermidis
CP094730.1	Staphylococcus epidermidis
CP034113.1	Staphylococcus epidermidis
CP035290.1	Staphylococcus epidermidis
CP118827.1	Staphylococcus hominis
AP019722.1	Staphylococcus epidermidis
CP020618.1	Staphylococcus hominis
